# Horizontal gene transfer rate is not the primary determinant of observed antibiotic resistance frequencies in *Streptococcus pneumoniae*

**DOI:** 10.1101/656751

**Authors:** Sonja Lehtinen, Claire Chewapreecha, John Lees, William P. Hanage, Marc Lipsitch, Nicholas J. Croucher, Stephen D. Bentley, Paul Turner, Christophe Fraser, Rafał J. Mostowy

## Abstract

The extent to which evolution is constrained by the rate at which horizontal gene transfer (HGT) allows DNA to move between genetic lineages is an open question, which we address in the context of antibiotic resistance in *Streptococcus pneumoniae*. We analyze microbiological, genomic and epidemiological data from the largest-to-date sequenced pneumococcal carriage study in 955 infants from a refugee camp on the Thailand-Myanmar border. Using a unified framework, we simultaneously test prior hypotheses on rates of HGT and a key evolutionary covariate (duration of carriage) as determinants of resistance frequencies. We conclude that in this setting, there is only weak evidence for the rate of HGT playing a role in the evolutionary dynamics of resistance. Instead, observed resistance frequencies are best explained as the outcome of selection acting on a pool of variants, irrespective of the rate at which resistance determinants move between genetic lineages.
