## Supplementary material for "Horizontal gene transfer rate is not the primary determinant of observed antibiotic resistance frequencies in *Streptococcus pneumoniae*": SupplementaryTables.xlsx

### Sheet: TableS1
cluster	duration	Multiplicity	res.benz	res.cotrim	res.ceft	res.tetra	res.eryth	res.chloram	res.clinda	HR	GM
1	77.04	2.34	0.54	0.88	0	0.91	0.02	0	0	4.79	77.04
2	129.8	2.1	1	1	0.1	0	0	0	0	15.29	129.8
3	109.4	2.94	0.38	0.92	0	0.86	0.14	0.46	0.18	4.94	109.4
4	146.47	1.97	1	0.77	0	0.2	0	0	0	6.41	146.47
5	197.42	4.18	0.97	0.95	0.21	0.99	0.99	0.01	0.05	6.91	197.42
6	123.47	2.52	0.47	0.97	0	0.97	0.03	0.03	0.05	3.6	123.47
7	92.64	1.71	0.58	1	0	0.09	0	0	0.05	7.74	92.64
8	61.6	1.05	0	0.92	0	0.13	0	0	0	16.58	61.6
9	116.49	2.24	0.34	0.92	0.01	0.35	0.25	0.08	0.27	5.82	116.49
10	73.51	1.18	0.02	0.52	0	0.58	0.02	0.02	0.02	1.34	73.51
11	52.67	1.42	0	0.42	0	0.83	0	0.17	0	0.2	52.67
13	183.5	5.25	1	1	0.3	1	0.9	1	0.05	4.93	183.5
14	102.17	2.08	0	0.7	0	1	0	0.8	0	1.33	102.17
15	93.12	0.31	0	0.31	0	0	0	0	0	6.1	93.12
16	91.59	2.88	0.97	0.89	0	0.99	0.01	0	0.02	8.48	91.59
17	102.85	2.27	0.73	0.88	0.12	0.46	0	0.08	0	4	102.85
18	123	1.41	0.55	0.5	0	0.36	0	0	0	2.22	123
21	97.17	2.06	0.61	1	0	0.39	0	0	0.06	5.82	97.17
22	93.73	0.92	0.04	0.58	0	0.12	0	0.13	0.06	3.19	93.73
23	174.53	3.94	0.81	1	0	1	0.54	0.02	0.57	4.75	174.53
24	94.86	0	0	0	0	0	0	0	0	3.88	94.86
25	49	0.83	0.08	0.25	0	0.5	0	0	0	1.49	49
26	172.33	2.88	1	1	0.33	0.28	0.17	0	0.11	8.48	172.33
27	152.18	1.9	0.77	0.92	0.04	0.15	0.01	0	0.01	8.34	152.18
28	113.08	2.55	0.03	0.88	0.03	1	0.05	0.54	0.03	4.55	113.08
29	77.05	0.68	0	0.2	0	0.39	0	0.09	0	3.07	77.05
30	167.93	3.05	0.87	0.94	0.14	0.97	0.07	0	0.07	8.85	167.93
31	100.74	0.96	0	0.92	0	0	0	0	0.05	6.95	100.74
32	66.18	0.95	0	0.95	0	0	0	0	0	9.52	66.18
33	66.65	0.79	0	0.17	0	0.58	0	0	0.04	2.04	66.65
34	47	1.87	0	0.83	0	0.93	0	0	0.1	7.46	47
35	66.67	0.97	0	0.97	0	0	0	0	0	2.36	66.67
36	57.17	1.93	0	0.96	0	0.96	0	0	0.02	16.22	57.17
37	52.95	0.97	0	0.66	0	0.16	0.05	0.05	0.05	2.63	52.95
39	113	3.2	0.6	0.8	0	1	0.4	0	0.4	13.92	113
41	154.76	2.03	0	1	0	1	0	0	0.03	10.03	154.76
42	77.4	0.7	0.1	0.4	0	0.1	0.1	0	0	3.01	77.4
43	51.33	0.33	0	0.33	0	0	0	0	0	5.68	51.33
44	65.67	1.22	0	0.22	0	1	0	0	0	6.2	65.67
45	71.83	2	0	1	0	1	0	0	0	8.57	71.83
46	44.33	0.33	0	0.33	0	0	0	0	0	5.42	44.33
47	75.4	1.7	0	0.9	0	0.8	0	0	0	1.69	75.4
48	95.25	0.62	0	0.31	0	0.12	0	0.12	0.06	2.23	95.25

### Sheet: TableS2
	Duration	HR	GM
Multiplicity	0.45 (0.29, 0.61)	0.19 (0.05, 0.35)	-0.05 (-0.23, 0.14)
Benzylpenicillin	0.56 (0.4, 0.69)	0.19 (-0.05, 0.41)	-0.19 (-0.4, 0.07)
Cotrimoxazole	0.35 (0.16, 0.51)	0.36 (0.2, 0.5)	0.04 (-0.15, 0.23)
Ceftriaxone	0.5 (0.32, 0.64)	0.21 (-0.01, 0.39)	-0.32 (-0.49, -0.14)
Tetracycline	0.17 (-0.04, 0.39)	0 (-0.22, 0.23)	0.03 (-0.18, 0.25)
Erythromycin	0.41 (0.17, 0.6)	0.07 (-0.15, 0.29)	-0.06 (-0.29, 0.16)
Chloramphenicol	0.18 (-0.05, 0.39)	-0.37 (-0.53, -0.19)	0.01 (-0.21, 0.24)
Clindamycin	0.33 (0.12, 0.51)	0.13 (-0.08, 0.34)	0.15 (-0.08, 0.37)
